# Genome-Wide Mapping of Human DNA Replication by Optical Replication Mapping Supports a Stochastic Model of Eukaryotic Replication

**DOI:** 10.1101/2020.08.24.263459

**Authors:** Weitao Wang, Kyle Klein, Karel Proesmans, Hongbo Yang, Claire Marchal, Xiaopeng Zhu, Tyler Borrman, Alex Hastie, Zhiping Weng, John Bechhoefer, Chun-Long Chen, David M. Gilbert, Nicholas Rhind

## Abstract

DNA replication is regulated by the location and timing of replication initiation. Therefore, much effort has been invested in identifying and analyzing the sites of human replication initiation. However, the heterogeneous nature of eukaryotic replication kinetics and the low efficiency of individual initiation site utilization in metazoans has made mapping the location and timing of replication initiation in human cells difficult. A potential solution to the problem of human replication mapping is single-molecule analysis. However, current approaches do not provide the throughput required for genome-wide experiments. To address this challenge, we have developed Optical Replication Mapping (ORM), a high-throughput single-molecule approach to map newly replicated DNA, and used it to map early initiation events in human cells. The single-molecule nature of our data, and a total of more than 2000-fold coverage of the human genome on 27 million fibers averaging ~300 kb in length, allow us to identify initiation sites and their firing probability with high confidence. In particular, for the first time, we are able to measure genome-wide the absolute efficiency of human replication initiation. We find that the distribution of human replication initiation is consistent with inefficient, stochastic initiation of heterogeneously distributed potential initiation complexes enriched in accessible chromatin. In particular, we find sites of human replication initiation are not confined to well-defined replication origins but are instead distributed across broad initiation zones consisting of many initiation sites. Furthermore, we find no correlation of initiation events between neighboring initiation zones. Although most early initiation events occur in early-replicating regions of the genome, a significant number occur in late-replicating regions. The fact that initiation sites in typically late-replicating regions have some probability of firing in early S phase suggests that the major difference between initiation events in early and late replicating regions is their intrinsic probability of firing, as opposed to a qualitative difference in their firing-time distributions. Moreover, modeling of replication kinetics demonstrates that measuring the efficiency of initiation-zone firing in early S phase suffices to predict the average firing time of such initiation zones throughout S phase, further suggesting that the differences between the firing times of early and late initiation zones are quantitative, rather than qualitative. These observations are consistent with stochastic models of initiation-timing regulation and suggest that stochastic regulation of replication kinetics is a fundamental feature of eukaryotic replication, conserved from yeast to humans.
