## Supplementary material for "Genome-Wide Mapping of Human DNA Replication by Optical Replication Mapping Supports a Stochastic Model of Eukaryotic Replication": Table S1

### Sheet: Table S1
Table S1: ORM Dataset Metadata
Name	Cell Type	Time of labeling after synchronization	% Synchronized	% Alexa-dUTP Positive	% Early Foci	Labeling Strategy	# Fibers	# Mapped Fibers	% Mapped Fibers	Mapped Fibers (Gb)	Genome Coverage	Average Fiber Length (kb)	N50 (kb)	% with Signal	# Replication Tracks	Signals per Track	Signals per Track SD	Track Length Ave (kb)	Track Length SD (kb)
A.0	HeLa S3	0	87	94	100	NLRS	3992815	2915402	73.0162	728.399	240.396	249.845	258.551	4.2	53312	4.1	4	25.2	31.46
B.0	HeLa S3	0	87	69	100	DLS	3837247	3276738	85.3929	1108.98	365.999	338.439	369	8.14	351649	1.9	2.2	10.9	25.59
C.0	HeLa S3	0	87	87	100	NLRS	5388744	4667642	86.6184	1225.92	404.595	262.643	277.276	7.23	345434	3.8	4.1	23.6	34.37
C.5	HeLa S3	5	87	87	100	NLRS	1737248	1337663	76.999	360.581	119.004	269.561	296.75	9.05	132147	3.7	3.9	21.5	31.24
C.10	HeLa S3	10	87	87	100	NLRS	1823407	1486208	81.5072	379.018	125.088	255.023	277.489	7.52	134079	4	3.5	22.6	26.72
D.0	HeLa S3	0	98	87.0588	99	NLRS	1452292	911877	62.7888	296.923	97.9945	325.618	370.5	19.7	227351	3.5	4.1	20.4	35.38
D.20	HeLa S3	20	98	94.6108	98	NLRS	1521834	937385	61.5957	282.846	93.3485	301.739	346.875	25.4	282269	3.6	3.5	19.8	30.46
D.30	HeLa S3	30	98	88.7255	98	NLRS	1935712	832710	43.0183	248.014	81.8528	297.839	348.75	25.2	251126	3.5	3	19.1	27.07
D.45	HeLa S3	45	98	88.0383	97	NLRS	1599381	907477	56.7393	259.792	85.74	286.28	321.75	31.7	343729	3.6	3.4	19.3	28.05
D.60	HeLa S3	60	98	87.963	96	NLRS	1381105	993818	71.9582	338.895	111.847	341.003	385.5	32.3	396482	3	2.8	17.6	30.28
D.90	HeLa S3	90	98	90.6404	97	NLRS	1415913	1022093	72.1861	339.63	112.089	332.289	370.875	35.2	439518	3.3	3.2	19	31.93
E.async	HeLa S3	Asynchronously labeled		41	56	DLS	1347722	1190487	88.3333	424.272	140.024	356.385	389	9	136389	5	5.3	27	40.13
F.async	HeLa S3	Asynchronously labeled		44	55	DLS	4798206	3759636	78.355	994.358	328.171	264.483	265.875	7.24	275724	4.5	5.1	22.4	32.8
G.async	H9	Asynchronously labeled		38	49	DLS	6142785	2966567	48.2935	738.047	243.58	248.788	236.625	10	299595	5.8	7.5	27.5	40.43
Total 0' Data			88.0889	84.203			14671098	11771659	80.2371	3360.22	1108.98	285.45			977746	3.325	3.6	19.4727	30.9308
Total Data							38374411	27205703	70.8954	7725.67	2549.73	283.973			3668804	3.80714	3.97143	20.8529	31.528
