## Supplementary material for "Genome-Wide Mapping of Human DNA Replication by Optical Replication Mapping Supports a Stochastic Model of Eukaryotic Replication": Table S2

### Sheet: Table S2
Table S2: Genomic Data Sources
Feature	URL
DNaseI	https://genome.ucsc.edu/cgi-bin/hgTables?db=hg19&hgta_group=regulation&hgta_track=wgEncodeAwgDnaseUniform&hgta_table=wgEncodeAwgDnaseUwdukeHelas3UniPk&hgta_doSchema=describe+table+schema
H3K4me3	https://www.encodeproject.org/files/ENCFF038KCY
H3K27me3	https://www.encodeproject.org/files/ENCFF484EAZ
H3K36me3	https://www.encodeproject.org/files/ENCFF703RSA
H2AZ	https://www.encodeproject.org/files/ENCFF532VFI
H3K27ac	https://www.encodeproject.org/files/ENCFF388WMD
H3K4me1	https://www.encodeproject.org/files/ENCFF255NQJ
H3K4me2	https://www.encodeproject.org/files/ENCFF391MRG
H3K79me2	https://www.encodeproject.org/files/ENCFF432DSJ
H3K9ac	https://www.encodeproject.org/files/ENCFF573VUK
H3K9me3	https://www.encodeproject.org/files/ENCFF761QZP
H4K20me1	https://www.encodeproject.org/files/ENCFF114EGM
G Quadruplex	https://academic.oup.com/nar/article/47/12/6098/5494783#137528651
GC Content	http://hgdownload.cse.ucsc.edu/goldenpath/hg19/gc5Base
ChromHMM Segments	https://genome.ucsc.edu/cgi-bin/hgFileUi?db=hg19&g=wgEncodeAwgSegmentation
OK-seq	https://github.com/CL-CHEN-Lab/OK-Seq/tree/master/published_results/HeLa
Orc1 ChIP-seq	https://doi.org/10.1101/gr.142331.112
Ini-seq	https://doi.org/10.1093/nar/gkw760
SNS-seq	https://doi.org/10.1371/journal.pgen.1004282
